# An elastic-net logistic regression approach to generate classifiers and gene signatures for types of immune cells and T helper cell subsets

**DOI:** 10.1101/623082

**Authors:** Arezo Torang, Paraag Gupta, David J. Klinke

## Abstract

**Background:** Host immune response is coordinated by a variety of different specialized cell types that vary in time and location. While host immune response can be studied using conventional low-dimensional approaches, advances in transcriptomics analysis may provide a less biased view. Yet, leveraging transcriptomics data to identify immune cell subtypes presents challenges for extracting informative gene signatures hidden within a high dimensional transcriptomics space characterized by low sample numbers with noisy and missing values. To address these challenges, we explore using machine learning methods to select gene subsets and estimate gene coefficients simultaneously.

**Results:** Elastic-net logistic regression, a type of machine learning, was used to construct separate classifiers for ten different types of immune cell and for five T helper cell subsets. The resulting classifiers were then used to develop gene signatures that best discriminate among immune cell types and T helper cell subsets using RNA-seq datasets. We validated the approach using single-cell RNA-seq (scRNA-seq) datasets, which gave consistent results. In addition, we classified cell types that were previously unannotated. Finally, we benchmarked the proposed gene signatures against other existing gene signatures.

**Conclusions:** Developed classifiers can be used as priors in predicting the extent and functional orientation of the host immune response in diseases, such as cancer, where transcriptomic profiling of bulk tissue samples and single cells are routinely employed. Information that can provide insight into the mechanistic basis of disease and therapeutic response. The source code and documentation are available through GitHub: https://github.com/KlinkeLab/ImmClass2019.
