## Supplemental Table S2 for "An elastic-net logistic regression approach to generate classifiers and gene signatures for types of immune cells and T helper cell subsets"

### Sheet: Sheet1
Table S2. Lambda Selection by AUC Values
Cell Type	Lambda	AUC	Selected Lambda
B Cell	1e−1	0.883	1e−2
	5e−2	0.93
	1e−2	0.957
	5e−3	0.881
	1e−3	0.695
	5e−4	0.662
	1e−4	0.649
CD4	1e−1	0.849	5e−3
	5e−2	0.91
	1e−2	0.919
	5e−3	0.932
	1e−3	0.909
	5e−4	0.874
	1e−4	0.743
CD8	1e−1	0.753	1e−2
	5e−2	0.831
	1e−2	0.92
	5e−3	0.917
	1e−3	0.828
	5e−4	0.766
	1e−4	0.714
DC	1e−1	0.917	5e−2
	5e−2	0.931
	1e−2	0.867
	5e−3	0.79
	1e−3	0.659
	5e−4	0.656
	1e−4	0.597
M1	1e−1	0.902	1e−1
	5e−2	0.848
	1e−2	0.777
	5e−3	0.632
	1e−3	0.598
	5e−4	0.592
	1e−4	0.552
M2	1e−1	0.94	5e−2
	5e−2	0.942
	1e−2	0.892
	5e−3	0.769
	1e−3	0.677
	5e−4	0.671
	1e−4	0.662
Mono	1e−1	0.872	1e−2
	5e−2	0.936
	1e−2	0.964
	5e−3	0.92
	1e−3	0.838
	5e−4	0.831
	1e−4	0.773
MΦ	1e−1	0.896	5e−2
	5e−2	0.933
	1e−2	0.915
	5e−3	0.865
	1e−3	0.774
	5e−4	0.697
	1e−4	0.649
Neu	1e−1	0.878	1e−2
	5e−2	0.951
	1e−2	0.98
	5e−3	0.974
	1e−3	0.942
	5e−4	0.942
	1e−4	0.929
NK	1e−1	0.904	1e−2
	5e−2	0.932
	1e−2	0.956
	5e−3	0.94
	1e−3	0.927
	5e−4	0.914
	1e−4	0.834
Th1	1e−1	0.881	1e−1
	5e−2	0.856
	1e−2	0.799
	5e−3	0.593
	1e−3	0.529
	5e−4	0.529
	1e−4	0.529
Th2	1e−1	0.853	1e−2
	5e−2	0.848
	1e−2	0.891
	5e−3	0.853
	1e−3	0.559
	5e−4	0.559
	1e−4	0.559
Th17	1e−1	0.789	1e−2
	5e−2	0.867
	1e−2	0.908
	5e−3	0.872
	1e−3	0.882
	5e−4	0.882
	1e−4	0.882
Th0	1e−1	0.651	1e−3
	5e−2	0.682
	1e−2	0.73
	5e−3	0.74
	1e−3	0.753
	5e−4	0.744
	1e−4	0.571
Treg	1e−1	0.811	5e−3
	5e−2	0.87
	1e−2	0.894
	5e−3	0.926
	1e−3	0.846
	5e−4	0.825
	1e−4	0.581
