## Supplemental Table S3 for "An elastic-net logistic regression approach to generate classifiers and gene signatures for types of immune cells and T helper cell subsets"

### Sheet: Sheet 1
Table S3. Genes in developed gene signature for immune and T helper cells (yellow boxes show genes with negative impact in possibility of being related cell type)
BCell_Genes	CD4_Genes	CD8_Genes	DC_Genes	M1_Genes	M2_Genes	MQ_Genes	Neu_Genes	Nk_Genes	Mono_Genes	Th0_Genes	Th1_Genes	Th2_Genes	Th17_Genes	iTreg_Genes
WNT16	MEOX1	FLT4	GIPR	CYP27B1	PKIB	SLC1A3	PGLYRP1	MYOM2	SLC22A16	CREB3L3	ALPK1	GAB2	TBX21	CREB3L3
ABCB4	SEMA3G	DKK3	CDH1	INHBA	ALOX15	TREM2	RAP1GAP	LIM2	STAB1	EVI5	TBX21	LIMA1	ADD2	EVI5
SCN4A	FOXP3	TNIP3	P2RX7	IDO1	CLDN1	PROCR	TRIM9	RTKN	VSIG2	ADA2	IL12RB2	ALPK1	NCS1	CCL22
CD22	ST6GALNAC1	LAG3	HTR7	NUPR1	CCL13	OLFML3	NECAB2	KIR2DL1	TRPV4	CCL22	IFNG	ADD2	STRIP2	PMEPA1
KCNG1	ISM1	NRCAM	EPS8	UBD	MAOA	PKMYT1	CNTNAP3	RNF165	MYCL	HOMER2	SGK1	CCL22	JCHAIN	NAPSA
STAP1	CD40LG	CRTAM	DST		HRH1	SDS	KRT23	NCAM1	RXFP2	IL18RAP	FOXP4	HOMER2	RNF157	JCHAIN
COL19A1	HLF	SFRP5	TRIM36		MMP12	SDSL	LGALSL	GRIK4	EPHB2	STRIP2	RNF157	PMEPA1	PIK3AP1	CTSL
COBLL1	ADTRP	REG4	CLEC4F			TMEM52B	FGF13	KLRF1	AL355922.1	NAPSA	ILK	AKAP12	COL6A3	FNBP1L
TSPAN13	SEMA5A	DAB2IP	MCOLN2			HTRA1	CORIN	ADAMTS1	PROSER2	FGFBP2	GPR183	DUSP6	INAVA	GRB7
VPREB3	SARDH	SLC4A10	FBLN2			CXCL10	TMEM132D	PCDH1	SPOCK1	FBLN5	AC103563.7	LY96	KBTBD11	ATP1B1
LIX1	CHN1	CD8A	DNASE1L3			TMEM37	EPHB1	LRRC43	STK32B	ATP1B1	AC139720.1	IL13	FUT7	GLT1D1
SCN3A	IL2RA	VCAM1	GUCY1A3			GPR34	GALNT14	RHOBTB3	ADAMTS5	GLT1D1	LINC00239	PDE7B	GPR157	PIK3AP1
ENAH	DAB2IP	SOAT2	CKB			RAB42	ISL2	ZMAT4	PTX3	LY96		KBTBD11	IGHG1	INAVA
MS4A1	PIANP	ROBO1	FCER1A			AC006486.1	CAPN13	RBPMS2	IL31RA	INAVA		ITPRIPL2	MIAT	CCR9
TNFRSF13C	FBLN7	CD8B	EPHB3			ADORA3	INHBB	KIR3DL1	GPER1	KRTCAP2		MTND2P28		FUT7
FCRL1	DPYSL4	RCAN2	PTGDR2				CAMP	NLRP7	OSR2	ILK		LINC00239		TMPRSS6
EBF1	CD8A	THEMIS	CCSER1				C7orf34	LDB2	ALOX15B	IL13				IGHG1
NETO1	GPR15	CYSLTR1	MEG3				C9orf84	BNC2	TDRD6	CCR9				CEBPD
CNTNAP2	CTLA4	CD248	AC104809.1				BEND7	LINGO2	MCEMP1	FUT7				MTND2P28
DIRAS1	ANKRD55	ZNF683	AC099552.2				KY	BOK	C9orf47	GPR157				MTATP8P1
PCDH9	FAAH2	TTC24	AC011511.5				SLC22A1	PRSS57	AC068050.1	NOG				MTND6P4
PLEKHG7	GPRC5B	SH3BGRL2					GBP6	AKR1C3	S1PR3	TMPRSS6				AC034199.1
TCL6	ROBO1	KLRK1					NCF4-AS1	FAT4	AC120057.1	FHIT				SIGLEC12
BEND4	CD8B	ANAPC1P1					INSC	COL13A1	SLC9A7P1	TMEM229B
PAX5	MB21D2						KAZN	SH2D1B	AL121761.1	ITPRIPL2
COLCA1	RTKN2						ANKUB1	KLRC3		TRBJ2-2P
ZNF860	TSHZ2						HIST1H1PS1			NPM1P24
KLHL14	CCR4						AL031777.1			MIAT
	KLRK1						TAS2R40			MTND1P23
	ANAPC1P1						RN7SKP16			UBXN10-AS1
							SIRPB3P			AL121914.1
							AC008074.1			MTCO2P12
							AP001434.1			AC103563.7
							NFE4			AC019205.3
							AL049651.1			LINC01871
							CSF2RBP1			AC099336.2
							AC002511.2			MTATP8P1
							AL359815.1			AC139720.1
										AC004585.1
