## Supplemental Table S4 for "An elastic-net logistic regression approach to generate classifiers and gene signatures for types of immune cells and T helper cell subsets"

### Sheet: Data information
Table S4. Data information used in training models
Cell Type	Sample's Number	Number of Training Samples	Number of Testing Samples	Involved Studies
B Cell	26	14	12	Linsley, Hoek, Daniel
CD4	27	15	12	Linsley, Zhao, Daniel
CD8	29	16	13	Linsley, Zhao, Daniel
DC	11	8	3	Hoek, Powell
M1	6	4	2	Beyer, Xue
M2	6	4	2	Beyer, Xue
Mono	29	16	13	Linsley, Hoek, Daniel, Powell
MΦ	7	5	2	Zhao, Xue
Neu	22	11	11	Linsley, Hoek
NK	22	15	7	Linsley, Hoek, Zhao, Daniel
Th1	7	5	2	Kanduri, Spurlock
Th2	7	5	2	Kanduri, Spurlock
Th17	4	3	1	Spurlock
Th0	15	9	6	Rautio
Treg	15	9	6	Rautio
Used Name	Study URL
Linsley	https://www.ncbi.nlm.nih.gov/geo/query/acc.cgi?acc=GSE60424
Hoek	https://www.ncbi.nlm.nih.gov/geo/query/acc.cgi?acc=GSE64655
Beyer	https://www.ncbi.nlm.nih.gov/geo/query/acc.cgi?acc=GSE36952
Zhao	https://www.ncbi.nlm.nih.gov/geo/query/acc.cgi?acc=GSE84697
Daniel	https://www.ncbi.nlm.nih.gov/geo/query/acc.cgi?acc=GSE74246
Powell	https://www.ncbi.nlm.nih.gov/geo/query/acc.cgi?acc=GSE70106
Xue	https://www.ncbi.nlm.nih.gov/geo/query/acc.cgi?acc=GSE55536
Kanduri	https://www.ncbi.nlm.nih.gov/geo/query/acc.cgi?acc=GSE71645
Spurlock	https://www.ncbi.nlm.nih.gov/geo/query/acc.cgi?acc=GSE66261
Rautio	https://www.ncbi.nlm.nih.gov/geo/query/acc.cgi?acc=GSE96538

### Sheet: Names Used in Data
Used Name	Study URL
Linsley	https://www.ncbi.nlm.nih.gov/geo/query/acc.cgi?acc=GSE60424
Hoek	https://www.ncbi.nlm.nih.gov/geo/query/acc.cgi?acc=GSE64655
Beyer	https://www.ncbi.nlm.nih.gov/geo/query/acc.cgi?acc=GSE36952
Zhao	https://www.ncbi.nlm.nih.gov/geo/query/acc.cgi?acc=GSE84697
Daniel	https://www.ncbi.nlm.nih.gov/geo/query/acc.cgi?acc=GSE74246
Powell	https://www.ncbi.nlm.nih.gov/geo/query/acc.cgi?acc=GSE70106
Xue	https://www.ncbi.nlm.nih.gov/geo/query/acc.cgi?acc=GSE55536
Kanduri	https://www.ncbi.nlm.nih.gov/geo/query/acc.cgi?acc=GSE71645
Spurlock	https://www.ncbi.nlm.nih.gov/geo/query/acc.cgi?acc=GSE66261
Rautio	https://www.ncbi.nlm.nih.gov/geo/query/acc.cgi?acc=GSE96538
